# A single-cell atlas of ribosomal protein heterogeneity across human tissues reveals phenotypes of biological and clinical significance

**DOI:** 10.1101/2025.06.23.661225

**Authors:** Aishwarya Murali, Chartsiam Tipgomut, Anand D. Jeyasekharan, Himanshu Sinha

## Abstract

Ribosomes, once considered homogenous, exhibit dynamic compositional heterogeneity driven by differential ribosomal protein (RP) gene expression, modulating translational control. The exact cellular contributions to ribosomal heterogeneity in human tissues and their biological or clinical significance remain largely unknown. This study addresses these by mapping the expression of 76 cytoplasmic RP genes across 161 cell types from 15 human tissues using single-cell RNA sequencing from the Human Cell Atlas. We reveal extensive tissue- and cell-type-specific RP expression patterns, with *RPL23, RPS20, RPS17* and *RPL27A* showing variability across most tissues. The testis cells exhibited the greatest variability and the largest number of variable RP genes, with distinct RP signatures distinguishing germ and somatic lineages; these signatures form temporally coordinated expression modules throughout spermatogenesis. In the context of disease, a comparative analysis of male infertility patients revealed widespread RP gene dysregulation in testicular cell types, highlighting the importance of proper RP composition for reproductive health. Furthermore, given the link between RP gene mutations and inherited anaemia syndromes, we investigated RP gene expression during erythropoiesis. We observed disrupted RP gene expression in Diamond-Blackfan Anaemia patients, contrasting with stable patterns in normal erythropoiesis. Our findings underscore the underappreciated cellular specificity and dynamic regulation of RP gene expression, strongly implicating ribosome compositional heterogeneity as fundamental to both cellular identity and disease pathogenesis.
