## Supplementary material for "A single-cell atlas of ribosomal protein heterogeneity across human tissues reveals phenotypes of biological and clinical significance": Table S1

### Sheet: Sheet1
Tissue	Datasets	Number of patients	nFeature RNA	nCountsRNA	percent.mt	Genes	Cells after filtering	npcs from elbow	npcs taken	batch correction	Resolution(post batch correction)	Clusters (post batch correction)	UMAP metric	No of Celltypes
Testis Adult	GSE112013	3 X 2 rep	>500	Na	<20	24651	6444	14	50	Harmony	1	21	correlation	11
Testis Infant	GSE120506	2 X 2 rep	>500	Na	<20	14483	1339	9	50	Harmony	1	7	correlation	5
Infertility + control	GSE169062	3 controls X 2 rep, 2KS, 1NOA, 1RO	>500	<150000 and >200	<50	25342	16929	12	50	Harmony	1	27	euclidean	12
Blood	GSE159929	1	>500	>1000	<25	13150	1373	7	50	na	1	9	euclidean	6
Lymphnode		1	>500	>1000	<25	14240	7770	4	50	na	0.5	24	euclidean	4
Stomach		1	>500	>1000	<25	16387	5212	10	50	na	1	25	euclidean	12
Muscle		1	>500	>1000	<25	15934	5724	9	50	na	1	12	euclidean	7
spleen		1	>500	>1000	<25	14941	4511	7	50	na	1	16	euclidean	7
Rectum		1	>500	>1000	<25	17798	6273	11	50	na	1.2	24	euclidean	13
Skin		1	>500	>1000	<25	17739	7709	12	50	na	1.2	28	euclidean	16
Small intestine		1	>500	>1000	<25	16029	4309	9	50	na	1	19	euclidean	12
liver		1	>500	>1000	<25	15880	2838	10	50	na	1.2	16	euclidean	11
teachea		1	>500	>1000	<25	18486	7519	12	50	na	1.2	22	euclidean	13
Bile		1	>500	>1000	<25	18020	3158	10	50	na	1.2	17	euclidean	10
esophagus		1	>500	>1000	<25	17537	9113	9	50	na	1.2	22	euclidean	15
Bladder		1	>500	>1000	<25	17058	7563	11	50	na	1.2	23	euclidean	11
marrow		1	>500	>1000	<25	14750	3230	8	50	na	1.2	19	euclidean	13
Marrow normal + DBA	GSE222368	normal = 3, DBA = 2	>200	Na	<15	18827	29824	18	50	Integrated CCA	1.2	33	euclidean
Erythrocytes		normal = 3, DBA = 2	Subset erythrocytes and progenitor from marrow data			18827	19615	10	50	Harmony	1.2	25	euclidean
		KS -Klinefelter syndrome
		NOA- Non-Obstructive Azoospermia
		RO - Retrograde Oligospermia
		(post batch correction) - only when applicable
