## Supplementary material for "A single-cell atlas of ribosomal protein heterogeneity across human tissues reveals phenotypes of biological and clinical significance": Table S2

### Sheet: mean_alltissues
	Blood	Oesophagus	Liver	Lymph	Marrow	Muscle	Bladder	Bile	Rectum	SmallIntestine	Skin	Stomach	Testis	Trachea	Spleen
RPL10	3.34451	2.8148	2.53747	2.8693	2.86417	2.22219	2.6186	2.616	2.42596	1.69376	3.36983	2.57731	1.56682	3.1733	2.91369
RPL10A	1.96106	1.57453	1.04645	1.54361	1.44789	1.00124	1.21891	1.28577	1.08989	0.611017	2.12866	1.24503	1.32476	1.87205	1.46787
RPL11	2.85508	2.29886	2.00646	2.41455	2.2946	1.6638	1.98219	2.11014	1.8815	1.43694	2.82248	2.03191	2.04532	2.52452	2.34791
RPL12	2.67866	2.3334	1.97454	2.17123	2.15856	1.63376	1.95037	1.97762	1.82812	1.36265	2.89057	1.94275	1.6148	2.61056	2.25746
RPL13	3.03016	2.55924	2.1356	2.68024	2.52098	1.76257	2.16492	2.31153	2.19815	1.63637	3.12863	2.30485	2.94081	2.8129	2.59805
RPL13A	1.6765	1.39995	1.03213	1.37804	1.2883	0.798147	0.982469	1.20527	1.02143	0.990761	1.81916	1.13817	1.91661	1.66561	1.29411
RPL14	2.18564	1.77996	1.36223	1.62899	1.71637	1.04672	1.4161	1.50516	1.36249	1.00995	2.17724	1.4494	1.34309	2.00069	1.7048
RPL15	1.90533	1.82198	1.46174	1.62276	1.56878	1.14462	1.47975	1.6109	1.36283	0.798041	2.28262	1.35231	2.4289	2.14053	1.64278
RPL17	2.02804	1.65337	1.32534	1.60503	1.62622	1.1681	1.36789	1.44157	1.26193	0.871228	2.19205	1.41002	0.714667	1.9358	1.67234
RPL18	2.35709	2.0263	1.56989	2.02033	1.85451	1.31694	1.59485	1.73485	1.56622	1.26491	2.58862	1.67383	1.43421	2.27445	1.95985
RPL18A	2.73998	2.23961	1.87405	2.37542	2.1899	1.40467	1.823	1.91824	1.85406	1.24199	2.66825	1.9813	1.54198	2.43674	2.32152
RPL19	2.69702	2.13785	1.91221	2.31345	2.20311	1.5292	1.86502	2.03004	1.76738	1.40475	2.72691	1.95407	2.35162	2.45335	2.27076
RPL21	2.30553	1.34663	1.62009	1.94059	1.82518	1.07333	1.37798	1.7607	1.29004	0.988842	1.88874	1.54305	1.87544	1.79676	1.84515
RPL22	2.19636	1.55746	1.32747	1.65323	1.53777	1.03075	1.28449	1.37878	1.17754	0.721758	1.92612	1.31785	1.43673	1.77411	1.54486
RPL23	0.738251	0.748674	0.484277	0.460222	0.540544	0.376414	0.420958	0.470331	0.422799	0.279058	0.986904	0.43653	1.26948	0.839124	0.515322
RPL23A	1.88933	1.4465	1.19918	1.62516	1.54137	0.937255	1.22974	1.37815	1.12103	0.835511	1.8386	1.27769	1.80221	1.67145	1.58536
RPL24	1.72049	1.48431	1.09377	1.29609	1.29913	1.05094	1.23722	1.2601	1.06513	0.780437	1.81724	1.1088	1.49514	1.76369	1.35967
RPL26	2.49942	2.08441	1.89281	2.08922	2.09451	1.49566	1.70569	1.97625	1.64964	1.09396	2.65144	1.75073	1.97807	2.36644	2.13533
RPL27	1.34065	1.01621	0.822448	0.9661	1.01498	0.603836	0.769702	0.932072	0.815712	0.547508	1.40537	0.907385	1.48999	1.20309	1.01502
RPL27A	0.87279	0.700299	0.506135	0.589018	0.657983	0.320716	0.450299	0.623408	0.535753	0.497148	0.814561	0.574426	1.84853	0.78501	0.624317
RPL28	3.22492	2.44553	2.46939	2.6938	2.72352	1.60747	2.22339	2.54891	2.25123	1.90601	2.8278	2.50283	2.21793	2.91338	2.82368
RPL29	2.37492	2.06843	1.60713	1.9039	1.83106	1.36156	1.62428	1.7041	1.55379	1.30064	2.5785	1.63965	2.00527	2.25031	1.9287
RPL3	1.97787	1.63045	1.26251	1.7505	1.65847	1.05898	1.31179	1.60884	1.28818	0.962589	2.42294	1.47148	2.38681	2.04829	1.66226
RPL30	3.0462	2.31809	2.06928	2.66543	2.48122	1.70959	2.12099	2.25505	1.94477	1.33196	2.84198	2.21681	2.11554	2.62384	2.53384
RPL31	1.13517	0.916055	0.645212	0.766353	0.8351	0.514828	0.637327	0.741795	0.655546	0.458536	1.20812	0.715908	1.88464	1.10495	0.821264
RPL32	3.1016	2.52593	2.20678	2.64623	2.49386	1.8512	2.18232	2.23888	2.0947	1.34729	3.03532	2.21514	2.58276	2.72931	2.59044
RPL34	3.10431	2.28352	2.35533	2.60759	2.44073	1.85958	2.21663	2.41847	2.0216	1.46885	2.90141	2.21168	2.13881	2.62581	2.62348
RPL35	1.71478	1.50062	1.15954	1.28609	1.37137	0.895259	1.12233	1.26649	1.23458	0.867814	1.86442	1.19499	2.17424	1.56899	1.38049
RPL35A	2.42621	1.90069	1.62745	1.97074	1.91089	1.41569	1.66731	1.77756	1.52614	1.10565	2.41014	1.68383	2.05719	2.15684	1.97628
RPL36	2.41113	1.97983	1.66987	1.99396	1.89404	1.23883	1.70421	1.75367	1.64246	1.4192	2.37966	1.67516	1.83137	2.06067	1.9808
RPL36A	1.64477	0.578524	0.827518	0.795255	0.929865	0.40469	0.503188	0.88724	0.470942	0.336533	0.865805	0.521512	0.698981	0.688644	0.827694
RPL37	2.74115	2.10133	1.94778	2.3253	2.22264	1.48258	1.83864	2.02228	1.75527	1.34501	2.51191	1.92174	1.98819	2.20651	2.28475
RPL37A	2.0465	1.7126	1.44888	1.62369	1.67161	1.11725	1.41249	1.59613	1.37389	0.97483	2.08155	1.33118	2.67183	1.76846	1.67494
RPL38	1.58445	0.859629	0.881396	1.09116	1.11916	0.678411	0.799964	1.00012	0.810945	0.66055	1.21431	0.920428	2.09897	1.10569	1.04582
RPL39	3.48597	2.54203	2.86925	2.99835	2.9347	1.87559	2.30902	2.70659	2.3491	1.61589	2.97593	2.61737	1.29251	2.99346	3.07317
RPL4	1.38479	1.0079	0.743602	1.03449	1.01473	0.606333	0.771407	0.776791	0.755134	0.342663	1.57987	0.856955	1.49465	1.33456	1.03446
RPL41	1.43039	1.58032	1.17107	1.20068	1.14418	0.86047	1.19443	1.38498	1.00421	0.890001	1.94153	1.01057	2.10927	1.78169	1.17125
RPL5	2.21375	1.64514	1.24418	1.77162	1.64459	1.10103	1.43897	1.39062	1.23041	0.6631	2.30539	1.39073	1.80155	2.07286	1.71887
RPL6	2.38908	1.77501	1.47676	1.68755	1.70012	1.17249	1.43495	1.56846	1.29649	0.637526	2.30063	1.45585	1.5372	2.13302	1.75003
RPL7	1.42666	1.19585	0.90363	0.971992	0.942878	0.645072	0.796024	0.987707	0.756326	0.47008	1.66357	0.802182	1.84778	1.53375	0.999806
RPL7A	2.23636	2.1037	1.49118	1.72052	1.80262	1.31062	1.60282	1.65452	1.52946	1.15266	2.63505	1.59058	2.10545	2.3802	1.8387
RPL8	2.29366	2.05679	1.60988	1.97562	1.84342	1.35193	1.63633	1.73678	1.63126	1.45207	2.64574	1.74408	1.98473	2.39757	1.92247
RPL9	2.06401	1.40085	1.32253	1.64517	1.51497	0.940959	1.14531	1.43089	1.06569	0.787258	1.96182	1.27673	1.96455	1.7544	1.48337
RPLP0	2.23775	2.15602	1.35749	1.66335	1.65751	1.18216	1.65711	1.65679	1.62002	1.06643	2.82375	1.67241	1.51888	2.51405	1.82974
RPLP1	3.43536	3.14003	2.76863	2.98652	2.89016	2.09261	2.85405	2.96549	2.85731	1.99787	3.79436	2.9565	2.51152	3.59912	3.07627
RPLP2	2.38434	1.84472	1.71211	1.99031	1.9439	1.14851	1.55702	1.7647	1.65773	1.29481	2.24619	1.78486	2.55653	2.10815	1.99191
RPS10	2.42472	1.86272	1.52714	2.02882	1.90084	1.18553	1.54417	1.69809	1.47225	1.11849	2.45367	1.73074	1.1108	2.17508	1.96658
RPS11	1.12878	0.993942	0.775709	0.930904	0.894948	0.618599	0.741199	0.869529	0.743478	0.585731	1.3289	0.814759	1.78912	1.1727	0.916047
RPS12	3.44438	2.71074	2.49703	3.00835	2.89635	1.85803	2.47698	2.63758	2.39342	1.68175	3.3532	2.59818	2.42671	3.14823	2.99239
RPS13	2.65074	2.16261	1.88945	2.25712	1.99589	1.52147	1.83298	1.91873	1.67387	1.11284	2.68545	1.83332	1.8229	2.41061	2.14715
RPS14	2.64459	2.17122	1.78384	2.11801	2.16889	1.38275	1.78525	1.96325	1.72832	1.40491	2.7505	1.8886	2.05952	2.40412	2.16259
RPS15	2.55145	2.17531	1.8879	2.10819	2.12637	1.45903	1.84465	2.01424	1.85066	1.61247	2.63437	1.89101	2.17875	2.37793	2.17687
RPS15A	3.04108	2.34028	2.21662	2.60359	2.50313	1.66563	2.09753	2.28004	2.00621	1.39226	2.78789	2.26673	1.85019	2.65763	2.61568
RPS16	1.96205	1.60377	1.2738	1.67373	1.54541	0.948106	1.31169	1.37762	1.37272	0.851432	1.94875	1.46622	1.90756	1.81047	1.59009
RPS17	0.831931	0.720526	0.551581	0.512161	0.571334	0.318534	0.430025	0.546233	0.487877	0.292423	0.939524	0.471243	1.69721	0.885736	0.596036
RPS18	2.41758	2.22858	1.60281	2.08725	1.9826	1.33534	1.65787	1.84609	1.71695	1.29352	2.94668	1.82068	2.42575	2.39625	2.04082
RPS19	2.79324	2.25016	2.08134	2.62211	2.34712	1.28983	1.78777	2.23729	1.92088	1.5832	2.86705	2.364	2.22704	2.55626	2.4858
RPS2	2.26483	1.95854	1.55292	1.86057	1.90812	1.20225	1.50305	1.68703	1.54646	0.990455	2.65605	1.69459	1.79015	2.35679	1.91226
RPS20	0.682264	0.457379	0.384223	0.543882	0.506447	0.272965	0.343389	0.449327	0.387362	0.238259	0.704489	0.467124	2.28303	0.6071	0.504322
RPS21	2.63728	1.67694	1.71362	2.17628	2.08119	1.18645	1.56551	1.85674	1.50883	1.01972	2.09199	1.69444	1.32128	1.89368	2.10882
RPS23	2.66518	2.16817	1.83971	2.39725	2.13707	1.47333	1.86209	1.95648	1.74655	1.16473	2.69193	1.90025	2.10805	2.40431	2.21653
RPS24	2.75546	2.23846	2.15602	2.12837	2.14015	1.47987	1.93657	2.18415	1.81286	1.27597	2.76597	1.89745	2.27252	2.60732	2.23413
RPS25	2.28883	1.71682	1.44358	1.93493	1.83768	1.11359	1.49402	1.61845	1.39625	0.929545	2.0961	1.59485	2.07026	1.96223	1.85634
RPS26	2.58391	1.92422	1.82627	2.08352	2.01196	1.44214	1.72919	1.91252	1.70061	1.62712	2.30534	1.86166	0.767696	2.28128	2.12396
RPS27	3.4381	2.20004	2.48666	3.20173	3.00774	1.94274	2.40966	2.69035	2.19096	1.72915	2.64215	2.56672	2.80384	2.53853	2.99902
RPS27A	2.93214	2.1765	2.03925	2.60312	2.43245	1.53249	1.97843	2.22031	1.84201	1.2186	2.77145	2.21313	2.18537	2.64974	2.45172
RPS28	2.98065	2.35664	2.2878	2.51734	2.44319	1.68681	2.0513	2.23799	2.0616	1.62585	2.7888	2.17477	1.73313	2.55798	2.54121
RPS29	2.48807	0.830446	1.4937	1.68542	1.85674	0.60439	1.009	1.54789	1.04611	0.865296	1.16826	1.36493	2.11275	1.12255	1.74629
RPS3	2.56138	1.98876	1.59794	2.13761	2.17072	1.2268	1.608	1.89484	1.57876	1.1228	2.5086	1.86547	1.79516	2.36668	2.12666
RPS3A	2.60462	1.91715	1.70278	2.23485	1.96306	1.23171	1.62973	1.87584	1.50527	1.06728	2.58329	1.8346	2.28957	2.34042	2.09339
RPS5	2.22785	1.81052	1.2458	1.93159	1.65586	1.11898	1.44624	1.4845	1.41389	0.921748	2.52418	1.56462	1.65222	2.145	1.80372
RPS6	2.44312	2.00654	1.52795	2.07003	1.94017	1.1911	1.52044	1.71545	1.55544	0.989502	2.6686	1.77379	2.48011	2.32984	1.97254
RPS7	2.43225	1.97065	1.64921	1.96165	1.92291	1.1979	1.59278	1.67593	1.52462	0.835923	2.51973	1.73423	1.80094	2.30687	1.97243
RPS8	3.25616	2.86876	2.22134	2.80579	2.59744	1.9067	2.36511	2.20863	2.25456	1.41236	3.44581	2.41631	1.68962	2.98064	2.7445
RPS9	1.64237	1.45956	1.31883	1.36807	1.2895	0.987338	1.17305	1.4182	1.1994	0.813305	2.06827	1.12446	1.89884	1.81557	1.35172
RPSA	2.037	1.4332	1.07291	1.61127	1.60548	0.790353	1.08265	1.34948	1.14562	0.633118	1.83164	1.34605	1.31175	1.83508	1.59492

### Sheet: Testis_donors
	Testis_Donor_1	Testis_Donor_2	Testis_Donor_3
RPL10	1.56682	1.47163	1.00967
RPL10A	1.32476	1.59592	0.981432
RPL11	2.04532	2.49773	1.9047
RPL12	1.6148	1.96176	1.39442
RPL13	2.94081	3.46913	3.18679
RPL13A	1.91661	2.08875	1.49117
RPL14	1.34309	1.59553	1.21519
RPL15	2.4289	3.09743	2.53407
RPL17	0.714667	0.961914	0.65423
RPL18	1.43421	1.38249	0.971735
RPL18A	1.54198	1.37339	1.01736
RPL19	2.35162	2.79845	2.34266
RPL21	1.87544	1.48255	1.16964
RPL22	1.43673	1.60657	1.18135
RPL23	1.26948	1.51067	0.941063
RPL23A	1.80221	2.05307	1.42113
RPL24	1.49514	1.95475	1.38697
RPL26	1.97807	2.36609	1.81915
RPL27	1.48999	1.93414	1.42226
RPL27A	1.84853	2.43718	1.73711
RPL28	2.21793	2.79094	2.33483
RPL29	2.00527	2.56177	2.10978
RPL3	2.38681	3.02914	2.41839
RPL30	2.11554	2.62677	2.05896
RPL31	1.88464	2.41508	1.87248
RPL32	2.58276	3.16988	2.76567
RPL34	2.13881	2.72169	1.97684
RPL35	2.17424	2.80975	2.4444
RPL35A	2.05719	2.51855	1.93492
RPL36	1.83137	2.19304	1.72739
RPL36A	0.698981	0.677921	0.475686
RPL37	1.98819	2.55954	2.00865
RPL37A	2.67183	3.48076	2.87467
RPL38	2.09897	2.69555	2.23657
RPL39	1.29251	1.35039	0.884447
RPL4	1.49465	1.92946	1.41299
RPL41	2.10927	2.54227	2.25614
RPL5	1.80155	2.24151	1.64447
RPL6	1.5372	1.86172	1.2834
RPL7	1.84778	2.25857	1.58835
RPL7A	2.10545	2.79743	2.26704
RPL8	1.98473	2.33532	1.97042
RPL9	1.96455	2.51889	1.88094
RPLP0	1.51888	1.79706	1.33693
RPLP1	2.51152	2.52067	1.91518
RPLP2	2.55653	2.89062	2.46498
RPS10	1.1108	1.53719	1.41591
RPS11	1.78912	2.33401	1.86954
RPS12	2.42671	2.70149	2.18201
RPS13	1.8229	2.34865	1.81141
RPS14	2.05952	2.52059	1.87421
RPS15	2.17875	2.6398	2.1372
RPS15A	1.85019	2.27152	1.65021
RPS16	1.90756	2.23208	1.65746
RPS17	1.69721	1.48125	1.15902
RPS18	2.42575	2.91068	2.32477
RPS19	2.22704	2.29404	1.82396
RPS2	1.79015	1.95009	1.27668
RPS20	2.28303	2.75607	2.10572
RPS21	1.32128	1.29051	0.951396
RPS23	2.10805	2.71085	1.83671
RPS24	2.27252	2.8057	2.42279
RPS25	2.07026	2.60486	2.06388
RPS26	0.767696	0.716034	0.618089
RPS27	2.80384	3.43512	2.99153
RPS27A	2.18537	2.5688	1.94916
RPS28	1.73313	1.87188	1.3059
RPS29	2.11275	2.78155	2.24024
RPS3	1.79516	2.00724	1.46808
RPS3A	2.28957	2.84916	2.2682
RPS5	1.65222	1.96976	1.59546
RPS6	2.48011	3.11565	2.67053
RPS7	1.80094	2.20466	1.60708
RPS8	1.68962	2.00097	1.45473
RPS9	1.89884	2.24845	1.8262
RPSA	1.31175	1.26372	1.04341
