## Supplementary material for "A single-cell atlas of ribosomal protein heterogeneity across human tissues reveals phenotypes of biological and clinical significance": Table S3

### Sheet: IOD_alltissues
	Blood	Oesophagus	Liver	Lymph	Marrow	Muscle	Bladder	Bile	Rectum	SmallIntestine	Skin	Stomach	Testis	Trachea	Spleen
RPL10	0.0859311	0.0734154	0.118629	0.0445811	0.0948487	0.172573	0.0827958	0.1846	0.156475	0.374272	0.0699039	0.187985	1.58326	0.0583084	0.0886754
RPL10A	0.16627	0.265453	0.376385	0.153732	0.257426	0.485619	0.282317	0.310235	0.385641	0.682639	0.149473	0.377336	0.775503	0.161803	0.260502
RPL11	0.0910158	0.11358	0.14353	0.0615764	0.129465	0.25573	0.127694	0.152974	0.216308	0.353059	0.0912841	0.280317	0.500299	0.0819514	0.129897
RPL12	0.102873	0.147209	0.151088	0.0826448	0.142887	0.329904	0.127756	0.186463	0.229173	0.366785	0.103641	0.257983	0.898922	0.0884429	0.150641
RPL13	0.0938165	0.12028	0.142212	0.0500042	0.125581	0.276649	0.132649	0.18028	0.190787	0.380645	0.104046	0.236326	0.252276	0.0727678	0.128052
RPL13A	0.16747	0.255444	0.338314	0.189098	0.276814	0.448406	0.368259	0.275179	0.387426	0.395209	0.180954	0.386364	1.10731	0.170112	0.27507
RPL14	0.116954	0.19435	0.242162	0.144991	0.181174	0.354661	0.215786	0.224888	0.294926	0.463891	0.118662	0.323571	0.685993	0.133454	0.197803
RPL15	0.126984	0.16897	0.202383	0.138782	0.179896	0.331915	0.179719	0.191261	0.26082	0.604191	0.104927	0.306598	0.200035	0.108997	0.166875
RPL17	0.137245	0.219267	0.266219	0.14589	0.191328	0.401266	0.248343	0.25947	0.338871	0.516238	0.14062	0.322921	0.622443	0.138493	0.198636
RPL18	0.10254	0.182561	0.183524	0.0862825	0.153773	0.328774	0.178124	0.181735	0.247305	0.362218	0.110942	0.256939	0.904765	0.102184	0.151284
RPL18A	0.0928991	0.152183	0.178549	0.0619114	0.149287	0.294037	0.166441	0.226083	0.204109	0.438602	0.126685	0.222793	1.14831	0.0928885	0.133352
RPL19	0.0855402	0.123796	0.143255	0.0639682	0.119675	0.277888	0.141889	0.177217	0.221052	0.343854	0.0906377	0.26191	0.255036	0.0796935	0.120799
RPL21	0.10756	0.2477	0.17892	0.0992157	0.144622	0.391214	0.224001	0.222508	0.322165	0.449469	0.148279	0.314809	0.937984	0.150463	0.163187
RPL22	0.128972	0.193018	0.239578	0.141343	0.220982	0.381132	0.243907	0.244649	0.355561	0.572684	0.138168	0.360463	0.652789	0.143002	0.223894
RPL23	0.427151	0.442711	0.522424	0.484157	0.477717	0.545776	0.540814	0.538641	0.570098	0.605024	0.33244	0.55457	0.895209	0.377788	0.497904
RPL23A	0.155522	0.224166	0.324883	0.138249	0.204068	0.418808	0.281981	0.269752	0.363024	0.499142	0.153902	0.348237	0.773866	0.166047	0.220226
RPL24	0.173301	0.178969	0.302193	0.221483	0.232644	0.404649	0.253728	0.264478	0.344774	0.490008	0.140879	0.35708	0.67531	0.140083	0.226111
RPL26	0.0972032	0.200519	0.150017	0.0858615	0.127661	0.327273	0.179358	0.21129	0.256539	0.513522	0.120313	0.296336	0.591658	0.105421	0.142653
RPL27	0.201631	0.370813	0.40102	0.31739	0.320565	0.464128	0.422039	0.384521	0.418454	0.570258	0.230802	0.428566	0.667234	0.236416	0.336387
RPL27A	0.374611	0.490387	0.508319	0.447242	0.435658	0.550132	0.546646	0.493825	0.531532	0.539177	0.397994	0.507058	0.527749	0.420182	0.449733
RPL28	0.0673476	0.126572	0.114563	0.0462643	0.0963393	0.254746	0.146907	0.186448	0.228198	0.243426	0.101906	0.259997	0.251057	0.0726301	0.0986861
RPL29	0.104178	0.17491	0.196028	0.101189	0.166922	0.327458	0.168985	0.204498	0.248327	0.359609	0.120324	0.263054	0.382648	0.106584	0.157682
RPL3	0.14417	0.249668	0.332155	0.119387	0.19869	0.465305	0.253478	0.226443	0.314272	0.486808	0.126151	0.304191	0.336711	0.150771	0.214731
RPL30	0.112678	0.103614	0.171212	0.056775	0.12834	0.240507	0.129221	0.211883	0.265093	0.478765	0.0930544	0.311957	0.384359	0.0867458	0.148086
RPL31	0.283988	0.439148	0.483736	0.394097	0.377086	0.53149	0.464983	0.437671	0.501742	0.587571	0.268708	0.463584	0.522839	0.282434	0.380499
RPL32	0.10032	0.11828	0.125606	0.059631	0.129908	0.239816	0.128205	0.218871	0.226204	0.497314	0.097074	0.289414	0.293759	0.0767959	0.139926
RPL34	0.0912759	0.143096	0.133969	0.0669783	0.126178	0.261155	0.125504	0.193115	0.227538	0.37948	0.0950795	0.265906	0.683781	0.0884559	0.134523
RPL35	0.154758	0.228615	0.287064	0.214816	0.214654	0.386446	0.313436	0.262981	0.307337	0.442893	0.160203	0.343805	0.224928	0.173745	0.226835
RPL35A	0.109124	0.149389	0.194527	0.103371	0.161989	0.304388	0.171203	0.207019	0.259999	0.45049	0.103024	0.278195	0.47165	0.104327	0.156708
RPL36	0.109581	0.182949	0.176332	0.102984	0.164922	0.33478	0.160385	0.186005	0.265158	0.283158	0.148719	0.287903	0.447645	0.119667	0.177021
RPL36A	0.18622	0.507435	0.438202	0.380236	0.38138	0.540617	0.53193	0.470115	0.568572	0.623298	0.392799	0.538198	1.00807	0.488168	0.405263
RPL37	0.0946543	0.172979	0.151663	0.0696695	0.124698	0.29509	0.160193	0.176526	0.246038	0.391127	0.116345	0.278097	0.535924	0.105687	0.136595
RPL37A	0.108943	0.233342	0.216098	0.145838	0.174573	0.371361	0.212605	0.205838	0.269519	0.438434	0.155319	0.32353	0.254231	0.151528	0.177565
RPL38	0.185616	0.391975	0.382372	0.284498	0.292871	0.455977	0.415886	0.358101	0.455496	0.484431	0.255273	0.431329	0.292652	0.283249	0.343622
RPL39	0.0763209	0.187877	0.0951696	0.0497878	0.107109	0.25855	0.17507	0.271589	0.221706	0.503965	0.121973	0.26849	1.55815	0.0737142	0.108153
RPL4	0.235591	0.404634	0.433216	0.313402	0.367605	0.546754	0.428252	0.485111	0.469361	0.808295	0.208894	0.464715	0.356745	0.245852	0.374819
RPL41	0.186813	0.194919	0.273842	0.238718	0.276865	0.404908	0.265317	0.210869	0.373213	0.398831	0.135331	0.380517	0.612187	0.134324	0.259753
RPL5	0.133608	0.22913	0.311712	0.12136	0.226891	0.442774	0.221482	0.29331	0.35326	0.685141	0.12542	0.343333	0.495533	0.140538	0.211508
RPL6	0.105647	0.192779	0.225209	0.133741	0.16914	0.413569	0.213268	0.271505	0.300111	0.721737	0.12068	0.304775	0.636892	0.114554	0.169634
RPL7	0.199796	0.340973	0.391844	0.31212	0.361522	0.515975	0.411455	0.379094	0.450865	0.589125	0.195263	0.455544	0.637697	0.207693	0.354324
RPL7A	0.0967409	0.188056	0.197758	0.123424	0.15049	0.349599	0.162524	0.202157	0.219232	0.409635	0.122029	0.233221	0.336148	0.108487	0.154953
RPL8	0.0904382	0.188777	0.177908	0.092558	0.150541	0.288637	0.16318	0.160834	0.218948	0.28241	0.112994	0.242987	0.285093	0.101277	0.151846
RPL9	0.12549	0.230229	0.237889	0.132768	0.220394	0.408079	0.300373	0.26429	0.375926	0.521375	0.145029	0.360549	0.5664	0.149157	0.221943
RPLP0	0.146146	0.223564	0.310714	0.158529	0.256611	0.418053	0.214589	0.234314	0.257077	0.543596	0.158091	0.220861	0.522052	0.12603	0.216763
RPLP1	0.0587084	0.12565	0.0848435	0.0524849	0.0908168	0.160832	0.0869282	0.205084	0.143314	0.415149	0.128031	0.207364	0.563046	0.0692992	0.0731368
RPLP2	0.0918697	0.171325	0.158877	0.0878458	0.124262	0.334251	0.21748	0.234904	0.250406	0.362403	0.118215	0.281118	0.328671	0.102953	0.139683
RPS10	0.108219	0.204314	0.233139	0.0845711	0.161474	0.360085	0.214463	0.273782	0.303608	0.468274	0.131956	0.310967	0.489159	0.107708	0.170162
RPS11	0.262301	0.327615	0.413048	0.32813	0.369615	0.460098	0.414911	0.393821	0.44811	0.516132	0.224046	0.435912	0.397446	0.249832	0.358072
RPS12	0.11818	0.129192	0.148278	0.0540399	0.118761	0.284843	0.122908	0.202159	0.213039	0.447724	0.116168	0.295537	0.544048	0.0696339	0.137357
RPS13	0.0994382	0.132378	0.151141	0.0844719	0.168719	0.282487	0.150731	0.20476	0.267247	0.513511	0.106544	0.297249	0.475713	0.0891876	0.140766
RPS14	0.0997484	0.151699	0.17944	0.100823	0.130531	0.274083	0.164113	0.21402	0.236209	0.352965	0.108117	0.267995	0.541896	0.0930752	0.144654
RPS15	0.0852443	0.129267	0.134854	0.0811988	0.104125	0.246939	0.138113	0.164665	0.20128	0.246029	0.101236	0.236529	0.31439	0.0784814	0.11976
RPS15A	0.0903129	0.13642	0.155648	0.0620411	0.10641	0.238289	0.140364	0.23439	0.231377	0.441785	0.103468	0.240494	0.717313	0.0856948	0.0985153
RPS16	0.154012	0.176838	0.259217	0.131582	0.203152	0.384541	0.254411	0.291843	0.307282	0.539859	0.141282	0.322671	0.532083	0.139693	0.208164
RPS17	0.369262	0.491542	0.48743	0.469035	0.476162	0.541674	0.557265	0.526186	0.544252	0.618161	0.361227	0.529297	0.875192	0.37674	0.460908
RPS18	0.135604	0.247193	0.254426	0.106559	0.184207	0.364095	0.209309	0.250094	0.269373	0.416195	0.162762	0.2807	0.580455	0.12537	0.188512
RPS19	0.121799	0.243197	0.204519	0.0765934	0.130039	0.356371	0.24131	0.260479	0.272913	0.41155	0.163012	0.304858	0.442033	0.111947	0.156752
RPS2	0.105658	0.237195	0.21884	0.102395	0.154287	0.404511	0.224466	0.263313	0.284752	0.581523	0.122406	0.295833	0.991839	0.113805	0.171379
RPS20	0.436893	0.526332	0.556234	0.462176	0.493385	0.568155	0.583477	0.570573	0.592782	0.646947	0.451777	0.561763	0.392932	0.518278	0.4977
RPS21	0.104196	0.250076	0.212262	0.0743595	0.13878	0.376536	0.222303	0.238851	0.322692	0.50696	0.160418	0.328148	0.77471	0.145539	0.164757
RPS23	0.100755	0.152879	0.152495	0.0616085	0.145931	0.324574	0.141077	0.18657	0.240937	0.501819	0.10627	0.288996	0.561335	0.0874501	0.16056
RPS24	0.068215	0.186545	0.121894	0.0878442	0.118107	0.32285	0.134531	0.188468	0.211964	0.398806	0.109761	0.256088	0.394756	0.0814149	0.114787
RPS25	0.132076	0.153221	0.239248	0.0972603	0.172912	0.325486	0.218501	0.259417	0.308862	0.530093	0.120497	0.325978	0.41181	0.128637	0.193643
RPS26	0.0907731	0.146392	0.144489	0.0847658	0.129736	0.249559	0.163349	0.16436	0.224876	0.253608	0.104456	0.245213	0.668815	0.08542	0.126406
RPS27	0.128255	0.112982	0.198612	0.0400192	0.118034	0.220327	0.146172	0.230894	0.295292	0.326416	0.102322	0.323708	0.251662	0.124496	0.17455
RPS27A	0.101655	0.142104	0.16102	0.0499314	0.108651	0.304556	0.162386	0.22367	0.268008	0.54203	0.0997312	0.287341	0.435149	0.0803331	0.128863
RPS28	0.0720852	0.142666	0.0965309	0.0591522	0.105079	0.217999	0.136959	0.16372	0.190602	0.29064	0.114398	0.230399	0.849538	0.0783781	0.104044
RPS29	0.134458	0.437829	0.305779	0.134879	0.161558	0.507146	0.434583	0.330206	0.453794	0.475789	0.295852	0.383857	0.355135	0.336931	0.20701
RPS3	0.115457	0.22048	0.277072	0.0932193	0.130309	0.392626	0.234429	0.252404	0.324864	0.552795	0.138696	0.306232	0.626934	0.116596	0.155481
RPS3A	0.118559	0.217527	0.185959	0.0790894	0.175281	0.430516	0.197502	0.233415	0.313982	0.516571	0.133628	0.311905	0.345864	0.108375	0.16895
RPS5	0.161104	0.22267	0.326253	0.102187	0.232414	0.391869	0.227947	0.266596	0.306997	0.54821	0.14059	0.318175	0.416599	0.132591	0.222262
RPS6	0.126674	0.258589	0.253553	0.0961396	0.176071	0.449562	0.240358	0.248974	0.294048	0.599227	0.138117	0.305434	0.287386	0.117423	0.192209
RPS7	0.0898495	0.181593	0.1741	0.0877924	0.138768	0.281795	0.192048	0.254126	0.27333	0.654811	0.130526	0.285028	0.586356	0.100217	0.139897
RPS8	0.0780081	0.140071	0.141073	0.0493386	0.145352	0.249352	0.0947115	0.177229	0.195384	0.49374	0.117112	0.24991	0.874835	0.0806361	0.124473
RPS9	0.173811	0.239852	0.256497	0.198097	0.269172	0.416643	0.302939	0.248917	0.321519	0.483151	0.14092	0.362494	0.359923	0.154938	0.253549
RPSA	0.162012	0.285555	0.430476	0.147496	0.222753	0.453426	0.366151	0.368066	0.418092	0.782913	0.186619	0.401728	0.806287	0.179399	0.245991

### Sheet: Testis_donors
	Testis_Donor_1	Testis_Donor_2	Testis_Donor_3
RPL10	1.58326	2.17906	2.12008
RPL10A	0.775503	0.772014	0.974342
RPL11	0.500299	0.337959	0.494809
RPL12	0.898922	0.901297	0.973812
RPL13	0.252276	0.107448	0.157596
RPL13A	1.10731	1.13451	1.19051
RPL14	0.685993	0.702299	0.748678
RPL15	0.200035	0.110229	0.200887
RPL17	0.622443	0.497533	0.578965
RPL18	0.904765	1.41331	1.40129
RPL18A	1.14831	1.79333	1.695
RPL19	0.255036	0.167881	0.202769
RPL21	0.937984	1.70984	1.68391
RPL22	0.652789	0.755597	0.836032
RPL23	0.895209	0.961614	1.18642
RPL23A	0.773866	0.878128	1.06236
RPL24	0.67531	0.584648	0.79359
RPL26	0.591658	0.494148	0.580499
RPL27	0.667234	0.484437	0.603274
RPL27A	0.527749	0.293985	0.478123
RPL28	0.251057	0.1557	0.174756
RPL29	0.382648	0.208883	0.250028
RPL3	0.336711	0.17233	0.238661
RPL30	0.384359	0.293761	0.398029
RPL31	0.522839	0.367861	0.48244
RPL32	0.293759	0.179619	0.193121
RPL34	0.683781	0.519129	0.768927
RPL35	0.224928	0.106492	0.149512
RPL35A	0.47165	0.406631	0.594464
RPL36	0.447645	0.37488	0.449875
RPL36A	1.00807	1.35731	1.34324
RPL37	0.535924	0.360699	0.420075
RPL37A	0.254231	0.118792	0.256988
RPL38	0.292652	0.187153	0.247043
RPL39	1.55815	2.01042	2.13831
RPL4	0.356745	0.230709	0.362803
RPL41	0.612187	0.415585	0.338416
RPL5	0.495533	0.437548	0.61364
RPL6	0.636892	0.626837	0.764628
RPL7	0.637697	0.629006	0.834759
RPL7A	0.336148	0.163364	0.248266
RPL8	0.285093	0.208007	0.22675
RPL9	0.5664	0.416996	0.558507
RPLP0	0.522052	0.400921	0.579706
RPLP1	0.563046	0.70122	0.816865
RPLP2	0.328671	0.288801	0.313338
RPS10	0.489159	0.315198	0.32311
RPS11	0.397446	0.281521	0.370367
RPS12	0.544048	0.467543	0.537722
RPS13	0.475713	0.297323	0.412825
RPS14	0.541896	0.412169	0.622388
RPS15	0.31439	0.209714	0.278737
RPS15A	0.717313	0.697255	0.905671
RPS16	0.532083	0.475947	0.591944
RPS17	0.875192	1.61061	1.55418
RPS18	0.580455	0.405439	0.493738
RPS19	0.442033	0.610344	0.677363
RPS2	0.991839	0.976735	1.50064
RPS20	0.392932	0.387023	0.627636
RPS21	0.77471	1.1872	1.30601
RPS23	0.561335	0.351235	0.660658
RPS24	0.394756	0.231709	0.259225
RPS25	0.41181	0.261073	0.430392
RPS26	0.668815	0.830115	0.950473
RPS27	0.251662	0.123249	0.165842
RPS27A	0.435149	0.345784	0.499403
RPS28	0.849538	0.93053	1.15933
RPS29	0.355135	0.192407	0.315085
RPS3	0.626934	0.57301	0.706074
RPS3A	0.345864	0.180709	0.237812
RPS5	0.416599	0.354093	0.381277
RPS6	0.287386	0.129652	0.187786
RPS7	0.586356	0.636438	0.880474
RPS8	0.874835	0.856288	0.968563
RPS9	0.359923	0.251865	0.314401
RPSA	0.806287	1.18402	1.00663
