## Supplementary material for "A single-cell atlas of ribosomal protein heterogeneity across human tissues reveals phenotypes of biological and clinical significance": Table S4

### Sheet: Markers
Tissue	Celltype	Marker
Testis	SSC	ID4,FGFR3,MEGEA4
	DS	DMRT1,MEGEA4
	EPS	DMRTB1,MEGEA4,SPO11
	LPS	DMRTB1,MLH3,SYCP3
	RS	SPAG6,CAMK4,ZPBP
	ES	MYO1D,ZPBP,CREM,TNP1,PRM2
	sperm	TNP1,PRM2
	Macrophage	CD14
	Leydig	DLK1
	Myoid	ACTA2
	endothelial	VWF
Infant Testis	sertoli	AMH,SOX9
	endothelial	VWF
	macrophage	CD14
	Leydig	TCF21,ARX,STAR,DLK1
	germ cells	DDX4,FGFR3,UTX1
Skin	Basal Epithelial Cell	KRT14
	Spinous Epithelial Cell	KRT1, KRT10
	Granular Epithelial Cell	SPINK5
	Sweat Gland Epithelial Cell	DCD
	highpro basal epithelium	KRT14, MKI67
	Melanophore	PMEL, TYRP1, MLANA
	Langerhans Cell	CD207, CD1A
	Simple epithelial	KRT8, KRT18, KRT19
	Fibroblast	MMP2,SFRP2,COL1A2,COL1A1,DCN,CLU
	macrophage	CD14,CD16,C1QA,C1QB,C1QC
	Smooth muscle cell	ACTA2,MYL9,TAGLN,MYH11
	Endothelial	PECAM1, VWF,PLVAP,KDR(VEGFR2,ENG
	Lymphatic Endothelial Cell	CCL21, PECAM1, LYVE1, PDPN
	Monocyte	S100A8,S100A9,S100A12,VCAN,CD14
	T Cell	CD3E,CD3D,
Blood	B Cell	CD19,MS4A1,CD79A
	Plasma Cell	SDC1,XBP1,JCHAIN
	Monocyte	S100A8,S100A9,S100A12,CD14
	CD8+ NKT	NKG7, CD3D
	CD8T	CD3D,CD3E,CD8A,CD8B
Lymphnode	T Cell	CD3E,CD3D,CD8A (CD8T),CD8B (CD8T),CD4 (CD4T)
	Monocyte	S100A8,CD14
	B	CD19,MS4A1,CD79A
Stomach	B	CD19,MS4A1,CD79A
	CD4T	CD3E,CD3D,CD4
	CD8T	CD3E,CD3D,CD8A,CD8B
	Chief	PGC
	Endothelial	PECAM1, VWF,PLVAP,KDR(VEGFR2,ENG
	Fibroblast	MMP2,SFRP2,COL1A2,COL1A1,DCN,CLU
	Monocyte	S100A8,S100A9,S100A12,VCAN,CD14
	NKT	FCGR3A,NCAM1, CD3D,NKG7
	Pit mucousal	MUC5AC, GKN1
	T	CD3E,CD3D
	Tgammadelta	TRDV2, CD3D, CD3E
	plasma	SDC1,XBP1,JCHAIN
Muscle	Sattilite	PAX7
	Endothelial	VWF
	Fibroblast	MMP2,SFRP2,COL1A2,COL1A1,DCN,CLU
	macrophage/monocyte	C1QA,C1QB,C1QC,S100A8, CD14
	NKT	FCGR3A,NCAM1, CD3D,NKG7
	T Cell	CD3E,CD3D,CD8A (CD8 T,CD8B (CD8 T,CD4 (CD4 T
	Smooth muscle cell	ACTA2,MYL9,TAGLN,MYH11
SmallIntestine	Absorptive	BEST4
	T cell	CD3E,CD3D
	Goblet	TFF3
	Enterocyte	APOA1, APOA4, FABP1
	Tuft	TRPM5
	Enteroendo	CHGA, CHGB, THP1
	stem	OLFM4
	B	CD19,MS4A1,CD79A
	CD8T	CD3E,CD3D,CD8A,CD8B
	Plasma	JCHAIN
	Gammadelta	TRDV1,TRDV2,TRDV3
	Macrophage	CD14,CD16,C1QA,C1QB,C1QC
Trachea	B	CD19,MS4A1,CD79A
	Endothelial	PECAM1, VWF,PLVAP,KDR,ENG
	Fibroblast	MMP2,SFRP2,COL1A2,COL1A1,DCN,CLU
	Mast	MS4A2,KIT
	NKT	FCGR3A,NCAM1, CD3D,NKG7
	Plasma	SDC1,XBP1,JCHAIN
	smc	ACTA2,MYL9,TAGLN,MYH11
	T	CD3E,CD3D
	Basal Cell	TP63,KRT5
	Ciliated cells	RSPH1
	Secretory Cell	SCGB1A1,SCGB3A2,MUC5B
	Monocyte	S100A8,S100A9,S100A12,VCAN,CD14
Bile	Cholangiocyte	KRT7,KRT19,GGT1
	Schwann Cell	NCAM1,MPZ,PMP22,
	Monocyte	S100A8,S100A9
	Macrophage	CD14,CD16,C1QA
	Endothelial Cell	PECAM1, VWF,PLVAP,KDR,ENG
	Fibroblast	MMP2,SFRP2,COL1A2,COL1A1,DCN,CLU
	Smooth Muscle Cell	ACTA2,MYL9,TAGLN,MYH11
	NKT	FCGR3A, CD3D,NKG7
	CD8T NKG7+	CD3E,CD3D,CD8A,NKG7
	T	CD3E,CD3D
Bladder	Epithelial Cell	KRT18,KRT19
	FibSmo Cell	MMP2, ACTA2
	NKT	FCGR3A,NCAM1, CD3D,NKG7
	Smooth Muscle Cell	ACTA2,MYL9,TAGLN,MYH11
	Endothelial Cell	PECAM1, VWF,PLVAP,KDR,ENG
	B	CD19,MS4A1,CD79A
	Fibroblast	MMP2,SFRP2,COL1A2,COL1A1,DCN,CLU
	Schwann Cell	MPZ,PMP22,NCAM1,S100B
	T	CD3E,CD3D
	Monocyte	S100A8,S100A9,S100A12,VCAN
	Macrophage	CD14,CD16,C1QA,C1QB,C1QC
Liver	Hepatic Oval Cell	ALB,KRT7,KRT8,KRT18,KRT19
	Highly Proliferative CD8 T Cell	CD8A,MKI67,TYMS,STMN1,CD3D
	Endothelial	PECAM1, VWF,PLVAP,KDR,ENG
	Lymphatic Endothelial Cell	PECAM1, LYVE1, PDPN, CD14
	Monocyte	S100A8,S100A9,S100A12,VCAN,CD14
	macrophage	CD14,CD16,C1QA,C1QB,C1QC
	B	CD19,MS4A1,CD79A
	CD8+ NKT	CD3E,CD3D,CD8A,NKG7
	NKT	FCGR3A,NCAM1, CD3D,NKG7
	T Cell	CD3E,CD3D
	Smooth muscle cell	ACTA2,MYL9,TAGLN,MYH11
Oesophagus	Squamous epithelium	KRT5
	Squamous epithelium_KRT4	KRT5,TP63,KRT4
	Squamous epithelium_KRT14+	KRT5,TP63,KRT14
	columnar epithelium	KRT5, KRT7, KRT8, KRT18
	Lymphatic Endothelial Cell	CCL21,PECAM1,LYVE1,PDPN
	Highly Proliferative epithelium	KRT5,KRT14,TP63,MKI67,TYMS,STMN1
	Endothelial Cell	PECAM1, VWF,PLVAP,KDR,ENG
	Fibroblast C7+	MMP2, C7
	Fibroblast PLA2G2A+	MMP2, PLA2G2a
	Fibroblast APOD+	MMP2, APOD
	Fibroblast_PTGDS+	MMP2, PTGDS
	Smooth Muscle Cell	ACTA2,MYL9,TAGLN,MYH11
	macrophage	CD14,CD16,C1QA,C1QB,C1QC
	NKT	FCGR3A,NCAM1, CD3D,NKG7
	Plasma	SDC1,XBP1,JCHAIN
Rectum	Tgd	TRDV1
	Epithelial Cell	KRT18,KRT19
	FibSmo Cell	MMP2, ACTA2
	Smooth Muscle Cell	ACTA2,MYL9,TAGLN,MYH11
	Endothelial Cell	PECAM1, VWF,PLVAP,KDR,ENG
	B	CD19,MS4A1,CD79A
	Fibroblast	MMP2,SFRP2,COL1A2,COL1A1,DCN,CLU
	Schwann Cell	MPZ,PMP22,NCAM1,S100B,MBP,MAG
	T	CD3E,CD3D
	Goblet	TFF3
	Macrophage	CD14,CD16,C1QA,C1QB,C1QC
	CD8T	CD3D,CD3E,CD8A
	plasma	SDC1,XBP1,JCHAIN
Spleen	NKT	FCGR3A,NCAM1, CD3D,NKG7
	CD8T	CD3D,CD3E,CD8A
	plasma	SDC1,XBP1,JCHAIN
	B	CD19,MS4A1,CD79A
	CD8+ NKT	CD3E,CD3D,CD8A,NKG7
	T	CD3E,CD3D
	Monocyte	S100A8,S100A9,S100A12,VCAN
	Macrophage	CD14,CD16,C1QA,C1QB,C1QC
marrow	CD8T	CD3D,CD3E,CD8A
	T	CD3D,CD3E
	NKT	CD3D,CD3E,NKG7
	Tgd TRDV1+	CD3D,TRDV1
	Highproliferation erythrocytes	HBB
	Tgd TRDV2+	CD3D,TRDV2
	Monocytes	S100A8
	CD8T NKG7+	CD3D,CD3E,NKG7,CD8A
	B	MS4A1,CD79A
	NK	NKG7
	Macrophage	CD14,C1QA
	CD4T	CD3D,CD3E,CD4
	Plasma	JCHAIN
Marrow GSE222368	Erythrocyte 1	low HBA1,lowHBB,TFRC,low CA1
	Erythrocyte 2	high HBA1,high HBB,high CA1
	Ery_pro	KIT
	T	CD3D,CD3E
	CD8T	CD3D,CD3E,CD8A
	NKT cell	NKG7, CD3D, CD3E
	CLP	SPINK2,SMIM24, SOX4
	Plasmacytoid dendritic	PLD4, JCHAIN
	B	MS4A1, CD79A
	DC	CD83, FLT3
	Megakaryocyte	CD9, TGFB1
	Macrophage	CD14, C1QA
	Neutrophil	PRSS57, SMIM24, ELANE
	Monocytes	CSTA
Testis_Cntrl_Inf	Leydig	DLK1
	Spermatids	SPAG6,CAMK4,ZPBP,MYO1D,ZPBP,CREM,TNP1,PRM2
	Myoid	ACTA2
	NKT	NKG7
	Endothelial	VWF
	Macrophage	CD14
	DS	DMRT1,MEGEA4
	Somatic	VIM
	Sperm	TNP1,PRM2
	Primary spermatocyte	DMRTB1,MEGEA4,SPO11,DMRTB1,MLH3,SYCP3
	SSC	ID4,FGFR3,MEGEA4
	Sertoli	AMH
