## Supplementary material for "A single-cell atlas of ribosomal protein heterogeneity across human tissues reveals phenotypes of biological and clinical significance": Table S8

### Sheet: Table S8
Overall_testis		Donor 1		Donor 2		Donor 3
cluster	gene	cluster	gene	cluster	gene	cluster	gene
1	RPL4	1	RPL4	1	RPL4	1	RPL4
1	RPL6	1	RPL6	1	RPL6	1	RPL6
1	RPL10	1	RPL10	1	RPL8	1	RPL10
1	RPL10A	1	RPL10A	1	RPL10	1	RPL12
1	RPL12	1	RPL12	1	RPL12	1	RPL13A
1	RPL13A	1	RPL13A	1	RPL13A	1	RPL14
1	RPL14	1	RPL14	1	RPL14	1	RPL18
1	RPL18	1	RPL18	1	RPL18	1	RPL18A
1	RPL18A	1	RPL18A	1	RPL18A	1	RPL21
1	RPL21	1	RPL21	1	RPL26	1	RPL27
1	RPL26	1	RPL27	1	RPL27	1	RPL36
1	RPL27	1	RPL36	1	RPL36	1	RPL36A
1	RPL36	1	RPL36A	1	RPL36A	1	RPL39
1	RPL36A	1	RPL39	1	RPL39	1	RPLP0
1	RPL39	1	RPL41	1	RPLP0	1	RPLP1
1	RPLP0	1	RPLP0	1	RPLP1	1	RPLP2
1	RPLP1	1	RPLP1	1	RPLP2	1	RPS2
1	RPLP2	1	RPLP2	1	RPS2	1	RPS3
1	RPS2	1	RPS2	1	RPS3	1	RPS5
1	RPS3	1	RPS3	1	RPS5	1	RPS11
1	RPS5	1	RPS5	1	RPS11	1	RPS12
1	RPS9	1	RPS9	1	RPS12	1	RPS16
1	RPS11	1	RPS12	1	RPS14	1	RPS18
1	RPS12	1	RPS15	1	RPS16	1	RPS19
1	RPS14	1	RPS16	1	RPS18	1	RPS21
1	RPS15	1	RPS18	1	RPS19	1	RPS23
1	RPS16	1	RPS19	1	RPS23	1	RPS28
1	RPS18	1	RPS21	1	RPS28	1	RPSA
1	RPS19	1	RPS28	1	RPS29	2	RPL10A
1	RPS21	1	RPSA	1	RPSA	2	RPL22
1	RPS23	2	RPL9	2	RPL10A	2	RPL23
1	RPS27A	2	RPL11	2	RPL21	2	RPL27A
1	RPS28	2	RPL17	2	RPL22	2	RPL41
1	RPS29	2	RPL22	2	RPL23	2	RPS8
1	RPSA	2	RPL23A	2	RPL27A	2	RPS9
2	RPL22	2	RPL26	2	RPL41	2	RPS17
2	RPL23	2	RPL27A	2	RPS8	2	RPS26
2	RPL27A	2	RPL30	2	RPS9	2	RPS27A
2	RPL41	2	RPS7	2	RPS15	2	RPS29
2	RPS8	2	RPS8	2	RPS17	3	RPL5
2	RPS17	2	RPS11	2	RPS21	3	RPL9
2	RPS26	2	RPS14	2	RPS26	3	RPL11
3	RPL5	2	RPS15A	2	RPS27A	3	RPL23A
3	RPL7	2	RPS17	3	RPL3	3	RPL24
3	RPL9	2	RPS20	3	RPL5	3	RPL26
3	RPL15	2	RPS23	3	RPL7A	3	RPL30
3	RPL23A	2	RPS25	3	RPL9	3	RPL34
3	RPL24	2	RPS26	3	RPL11	3	RPL35A
3	RPL30	2	RPS27A	3	RPL13	3	RPS7
3	RPL31	2	RPS29	3	RPL15	3	RPS14
3	RPL34	3	RPL5	3	RPL17	3	RPS15A
3	RPL35A	3	RPL7	3	RPL19	3	RPS20
3	RPL37A	3	RPL15	3	RPL23A	3	RPS25
3	RPS7	3	RPL23	3	RPL24	4	RPL3
3	RPS13	3	RPL24	3	RPL28	4	RPL7A
3	RPS15A	3	RPL31	3	RPL29	4	RPL8
3	RPS20	3	RPL34	3	RPL30	4	RPL13
3	RPS25	3	RPL35A	3	RPL31	4	RPL17
4	RPL3	3	RPL37A	3	RPL32	4	RPL19
4	RPL7A	3	RPS13	3	RPL34	4	RPL28
4	RPL8	4	RPL3	3	RPL35	4	RPL29
4	RPL11	4	RPL7A	3	RPL35A	4	RPL32
4	RPL17	4	RPL8	3	RPL37	4	RPL35
4	RPL19	4	RPL19	3	RPL37A	4	RPL37
4	RPL28	4	RPL28	3	RPL38	4	RPL38
4	RPL29	4	RPL29	3	RPS3A	4	RPS3A
4	RPL32	4	RPL32	3	RPS6	4	RPS6
4	RPL35	4	RPL35	3	RPS10	4	RPS10
4	RPL37	4	RPL37	3	RPS13	4	RPS15
4	RPL38	4	RPL38	3	RPS15A	4	RPS24
4	RPS3A	4	RPS3A	3	RPS20	4	RPS27
4	RPS6	4	RPS6	3	RPS24	5	RPL7
4	RPS10	4	RPS10	3	RPS25	5	RPL15
4	RPS24	4	RPS24	3	RPS27	5	RPL31
4	RPS27	4	RPS27	4	RPL7	5	RPL37A
5	RPL13	5	RPL13	4	RPS7	5	RPS13
