## Supplementary material for "A single-cell atlas of ribosomal protein heterogeneity across human tissues reveals phenotypes of biological and clinical significance": Table S11

### Sheet: Table S11
Overall	gene	N1	gene	N2	gene	N3	gene	DBA1	gene	DBA2	gene
1	RPL3	1	RPL3	1	RPL3	1	RPL3	1	RPL8	1	RPL3
1	RPL4	1	RPL4	1	RPL4	1	RPL4	1	RPL23	1	RPL4
1	RPL5	1	RPL5	1	RPL5	1	RPL5	1	RPL24	1	RPL5
1	RPL6	1	RPL6	1	RPL6	1	RPL6	1	RPL27	1	RPL6
1	RPL7	1	RPL7	1	RPL7	1	RPL7	1	RPL27A	1	RPL7
1	RPL7A	1	RPL7A	1	RPL7A	1	RPL7A	1	RPL28	1	RPL7A
1	RPL8	1	RPL8	1	RPL8	1	RPL8	1	RPL29	1	RPL8
1	RPL9	1	RPL9	1	RPL9	1	RPL9	1	RPL30	1	RPL9
1	RPL10	1	RPL10	1	RPL10	1	RPL10	1	RPL35A	1	RPL10
1	RPL10A	1	RPL10A	1	RPL10A	1	RPL10A	1	RPL36A	1	RPL10A
1	RPL11	1	RPL11	1	RPL11	1	RPL11	1	RPL37	1	RPL11
1	RPL12	1	RPL12	1	RPL12	1	RPL12	1	RPL37A	1	RPL12
1	RPL13	1	RPL13	1	RPL13	1	RPL13	1	RPL38	1	RPL13
1	RPL13A	1	RPL13A	1	RPL13A	1	RPL13A	1	RPLP2	1	RPL13A
1	RPL14	1	RPL14	1	RPL14	1	RPL14	1	RPS10	1	RPL14
1	RPL18	1	RPL18	1	RPL18	1	RPL18	1	RPS11	1	RPL18
1	RPL18A	1	RPL18A	1	RPL18A	1	RPL18A	1	RPS12	1	RPL18A
1	RPL19	1	RPL19	1	RPL19	1	RPL19	1	RPS15A	1	RPL19
1	RPL21	1	RPL21	1	RPL21	1	RPL21	1	RPS16	1	RPL21
1	RPL22	1	RPL23	1	RPL22	1	RPL23	1	RPS19	1	RPL22
1	RPL23	1	RPL23A	1	RPL23	1	RPL23A	1	RPS20	1	RPL23
1	RPL23A	1	RPL24	1	RPL23A	1	RPL24	1	RPS21	1	RPL23A
1	RPL24	1	RPL27	1	RPL24	1	RPL27	1	RPS24	1	RPL24
1	RPL27	1	RPL27A	1	RPL27	1	RPL27A	1	RPS25	1	RPL27
1	RPL27A	1	RPL28	1	RPL27A	1	RPL28	1	RPS27	1	RPL27A
1	RPL28	1	RPL29	1	RPL28	1	RPL29	1	RPS27A	1	RPL28
1	RPL29	1	RPL30	1	RPL29	1	RPL30	1	RPS28	1	RPL29
1	RPL30	1	RPL31	1	RPL30	1	RPL31	2	RPL15	1	RPL30
1	RPL31	1	RPL32	1	RPL31	1	RPL32	2	RPL17	1	RPL31
1	RPL32	1	RPL34	1	RPL32	1	RPL34	2	RPL19	1	RPL32
1	RPL34	1	RPL35	1	RPL34	1	RPL35	2	RPL32	1	RPL34
1	RPL35	1	RPL35A	1	RPL35	1	RPL35A	2	RPL39	1	RPL35
1	RPL35A	1	RPL36	1	RPL35A	1	RPL36	2	RPS17	1	RPL35A
1	RPL36	1	RPL36A	1	RPL36	1	RPL37	2	RPS23	1	RPL36
1	RPL36A	1	RPL37	1	RPL36A	1	RPL37A	3	RPL9	1	RPL37
1	RPL37	1	RPL37A	1	RPL37	1	RPLP0	3	RPL12	1	RPL37A
1	RPL37A	1	RPL38	1	RPL37A	1	RPLP1	3	RPL13	1	RPL38
1	RPL38	1	RPLP0	1	RPL38	1	RPLP2	3	RPL31	1	RPL39
1	RPL39	1	RPLP1	1	RPL39	1	RPS2	3	RPS8	1	RPL41
1	RPL41	1	RPLP2	1	RPL41	1	RPS3	4	RPL3	1	RPLP0
1	RPLP0	1	RPS2	1	RPLP0	1	RPS3A	4	RPL4	1	RPLP1
1	RPLP1	1	RPS3	1	RPLP1	1	RPS5	4	RPL6	1	RPLP2
1	RPLP2	1	RPS3A	1	RPLP2	1	RPS6	4	RPL7	1	RPS2
1	RPS2	1	RPS5	1	RPS2	1	RPS7	4	RPL10	1	RPS3
1	RPS3	1	RPS6	1	RPS3	1	RPS8	4	RPL18	1	RPS3A
1	RPS3A	1	RPS7	1	RPS3A	1	RPS9	4	RPL18A	1	RPS5
1	RPS5	1	RPS8	1	RPS5	1	RPS10	4	RPL22	1	RPS6
1	RPS6	1	RPS9	1	RPS6	1	RPS11	4	RPL23A	1	RPS7
1	RPS7	1	RPS10	1	RPS7	1	RPS12	4	RPL41	1	RPS8
1	RPS8	1	RPS11	1	RPS8	1	RPS13	4	RPLP0	1	RPS9
1	RPS9	1	RPS12	1	RPS9	1	RPS14	4	RPS6	1	RPS10
1	RPS10	1	RPS13	1	RPS10	1	RPS15	4	RPS9	1	RPS11
1	RPS11	1	RPS14	1	RPS11	1	RPS15A	4	RPS13	1	RPS12
1	RPS12	1	RPS15	1	RPS12	1	RPS16	5	RPL26	1	RPS13
1	RPS13	1	RPS15A	1	RPS13	1	RPS18	5	RPLP1	1	RPS14
1	RPS14	1	RPS16	1	RPS14	1	RPS19	5	RPS29	1	RPS15
1	RPS15	1	RPS17	1	RPS15	1	RPS20	6	RPL7A	1	RPS15A
1	RPS15A	1	RPS18	1	RPS15A	1	RPS21	6	RPL11	1	RPS16
1	RPS16	1	RPS19	1	RPS16	1	RPS23	6	RPL13A	1	RPS18
1	RPS18	1	RPS20	1	RPS18	1	RPS24	6	RPS2	1	RPS19
1	RPS19	1	RPS21	1	RPS19	1	RPS25	6	RPS3	1	RPS20
1	RPS20	1	RPS23	1	RPS20	1	RPS26	6	RPS5	1	RPS21
1	RPS21	1	RPS24	1	RPS21	1	RPS27A	6	RPS14	1	RPS23
1	RPS23	1	RPS25	1	RPS23	1	RPS28	6	RPS18	1	RPS24
1	RPS24	1	RPS27	1	RPS24	1	RPSA	6	RPSA	1	RPS25
1	RPS25	1	RPS27A	1	RPS25	2	RPL17	7	RPL5	1	RPS26
1	RPS26	1	RPS28	1	RPS27	2	RPL26	7	RPL10A	1	RPS27
1	RPS27	1	RPS29	1	RPS27A	2	RPS17	7	RPL14	1	RPS27A
1	RPS27A	1	RPSA	1	RPS28	3	RPL15	7	RPL21	1	RPS28
1	RPS28	2	RPL15	1	RPS29	3	RPL22	7	RPL34	1	RPS29
1	RPS29	2	RPL17	1	RPSA	3	RPL36A	7	RPS3A	1	RPSA
1	RPSA	2	RPL22	2	RPL26	3	RPL38	7	RPS7	2	RPL15
2	RPL15	2	RPL39	2	RPS17	3	RPL39	8	RPL35	2	RPL17
2	RPL17	2	RPL41	2	RPS26	3	RPL41	8	RPL36	2	RPL26
2	RPL26	2	RPS26	3	RPL15	3	RPS27	8	RPS15	2	RPS17
2	RPS17	3	RPL26	3	RPL17	3	RPS29	8	RPS26	3	RPL36A
