## Supplementary material for "A single-cell atlas of ribosomal protein heterogeneity across human tissues reveals phenotypes of biological and clinical significance": Table S12

### Sheet: Ubiquitous genes
		Bile	Oesophagus	Bladder	Blood	Rectum	SmallIntestine	Muscle	Marrow	Testis	Stomach	Spleen	Skin	Trachea	Liver	Lymph	Infant_testis
Group 1	Group 2	adjusted_p_values
RP genes	Dna_repair	0.00385473	7.97166e-05	8.29258e-07	1	2.33911e-08	6.55751e-14	4.10785e-10	0.053468	3.63372e-08	0.00324413	0.00265527	1	1	5.3345e-08	0.0170497	1
RP genes	Cellular_respration	1	1	0.00136084	1	0.000185378	0.00114329	6.24686e-05	1	1.38541e-05	1	1	1	1	0.0191819	0.677556	0.00118291
RP genes	Chromatin_remodeling	5.43894e-05	3.24462e-08	1.8448e-10	1	1.53358e-12	2.89357e-20	3.02566e-16	9.9924e-05	1.9523e-12	8.98484e-06	4.25258e-05	1	1	2.20521e-12	0.000742887	1
RP genes	Endosomal_transport	0.00549312	0.000113108	3.21193e-06	1	8.63775e-08	2.81175e-12	7.5066e-10	0.00322166	6.26513e-09	0.00227723	0.000497615	1	1	2.91811e-07	0.00191108	1
RP genes	ERtogolgi	0.00223149	2.32774e-05	7.77868e-07	0.199645	2.39429e-08	3.10778e-13	4.47081e-11	0.000348211	8.92279e-08	0.000239614	0.000575041	1	1	2.62223e-09	0.000189039	1
RP genes	RNA_met	0.027566	0.000249009	2.64673e-06	1	1.08672e-07	6.77663e-12	8.5796e-08	0.37002	6.94725e-08	0.0277095	0.076027	1	1	4.94636e-06	0.319462	1
RP genes	RNA_poltrans	3.26767e-05	9.99314e-08	1.09637e-10	1	8.60738e-12	1.85576e-16	7.94825e-19	5.39952e-05	4.87516e-10	5.92432e-06	0.00547733	1	0.258554	3.86614e-13	2.34691e-05	1
RP genes	Phosporylation	0.000261226	7.07714e-09	2.19616e-11	1	1.3283e-13	1.75585e-20	1.38375e-18	0.000249873	1.94288e-13	1.82413e-05	1.33592e-05	1	0.584407	3.52486e-12	0.000492731	1
Dna_repair	Cellular_respration	0.006181	0.00119975	0.723995	0.0144317	0.613063	9.39022e-06	0.226388	0.146015	1	0.258844	0.00200576	1	1	0.00613842	1	0.0575213
Dna_repair	Chromatin_remodeling	1	1	1	1	1	1	1	1	1	1	1	1	1	1	1	1
Dna_repair	Endosomal_transport	1	1	1	1	1	1	1	1	1	1	1	1	1	1	1	1
Dna_repair	ERtogolgi	1	1	1	1	1	1	1	1	1	1	1	1	1	1	1	1
Dna_repair	RNA_met	1	1	1	1	1	1	1	1	1	1	1	1	1	1	1	1
Dna_repair	RNA_poltrans	1	1	1	1	1	1	1	1	1	1	1	1	1	1	1	1
Dna_repair	Phosporylation	1	1	1	1	1	1	1	1	1	1	1	1	1	1	1	1
Cellular_respration	Chromatin_remodeling	9.71248e-05	6.62046e-07	0.0228057	0.000732309	0.0195758	3.34898e-09	0.0023371	0.000133556	0.0142684	0.00385498	2.41058e-05	0.341973	0.261511	1.29761e-05	1	0.00240637
Cellular_respration	Endosomal_transport	0.00517163	0.000724111	0.688969	0.000300397	0.379595	0.000105987	0.316686	0.00109567	0.00202238	0.117989	2.6871e-05	1	0.423953	0.0132482	0.223765	0.000670889
Cellular_respration	ERtogolgi	0.00149262	0.000103585	0.207461	7.68865e-06	0.181897	2.00524e-05	0.0812527	3.52474e-05	0.544291	0.0112182	3.28453e-05	0.816626	0.208931	3.40016e-05	0.00916277	0.00303621
Cellular_respration	RNA_met	0.0569023	0.00262014	0.784303	0.19694	0.724604	0.000414937	1	1	0.372841	1	0.158275	1	1	0.24455	1	0.0153257
Cellular_respration	RNA_poltrans	2.01218e-05	1.00881e-06	0.00181124	8.16368e-05	0.0230937	4.54961e-06	1.69539e-05	2.1913e-05	1	0.00157668	0.0220058	0.100474	0.0287271	2.52259e-07	0.0204825	0.00130267
Cellular_respration	Phosporylation	0.000803656	1.06417e-07	0.00634018	4.32719e-05	0.00543524	5.52463e-09	0.000204854	0.000539295	0.00391269	0.0098672	4.87066e-06	1	0.0862021	4.44675e-05	1	1.06211e-09
Chromatin_remodeling	Endosomal_transport	1	1	1	1	1	1	1	1	1	1	1	1	1	1	1	1
Chromatin_remodeling	ERtogolgi	1	1	1	1	1	1	1	1	1	1	1	1	1	1	1	1
Chromatin_remodeling	RNA_met	1	1	1	1	1	1	1	1	1	1	1	1	1	1	1	1
Chromatin_remodeling	RNA_poltrans	1	1	1	1	1	1	1	1	1	1	1	1	1	1	1	1
Chromatin_remodeling	Phosporylation	1	1	1	1	1	1	1	1	1	1	1	1	1	1	1	1
Endosomal_transport	ERtogolgi	1	1	1	1	1	1	1	1	1	1	1	1	1	1	1	1
Endosomal_transport	RNA_met	1	1	1	1	1	1	1	1	1	1	1	1	1	1	1	1
Endosomal_transport	RNA_poltrans	1	1	1	1	1	1	1	1	0.811955	1	1	1	1	1	1	1
Endosomal_transport	Phosporylation	1	1	1	1	1	1	1	1	1	1	1	1	1	1	1	1
ERtogolgi	RNA_met	1	1	1	0.925086	1	1	1	0.712444	1	1	1	1	1	1	0.109099	1
ERtogolgi	RNA_poltrans	1	1	1	1	1	1	1	1	1	1	1	1	1	1	1	1
ERtogolgi	Phosporylation	1	1	1	1	1	1	1	1	1	1	1	1	1	1	1	0.311918
RNA_met	RNA_poltrans	1	1	1	1	1	1	0.367221	1	1	1	1	1	1	0.873224	0.225484	1
RNA_met	Phosporylation	1	1	1	1	1	1	1	1	1	1	1	1	1	1	1	1
RNA_poltrans	Phosporylation	1	1	1	1	1	1	1	1	1	1	1	1	1	1	1	0.295275
