## Supplementary material for "A single-cell atlas of ribosomal protein heterogeneity across human tissues reveals phenotypes of biological and clinical significance": Table S14

### Sheet: Random_genes
Group 1	Random gene set	Bile	Oesophagus	Bladder	Blood	Rectum	SmallIntestine	Muscle	Marrow	Testis	Stomach	Spleen	Skin	Trachea	Liver	Lymph	Infant_testis
		Adjusted p values
RP genes	1	1	1	8.87683e-06	1	0.0312555	0.0021506	0.00944641	1	7.03626e-07	1	1	1	1	1	1	1
	2	1	0.00422389	0.465068	1	7.78e-05	0.000145715	2.82e-05	0.00800063	1.46116e-06	1	1	1	1	0.000240188	1	1
	3	1	1	0.000353577	1	1	5.84113e-06	1.97e-05	1	2.83826e-06	1	1	1	1	0.0681931	1	1
	4	1	1	0.0195644	1	1	0.000811867	1.1e-08	1	2.55612e-06	1	0.0170719	1	1	0.567231	1	1
	5	0.00263048	1	1	1	1	1	0.00087626	0.763926	4.16181e-06	1	1	1	1	1	0.00242081	1
	6	1	1	0.000520775	1	1	1	1	0.993372	1.14971e-06	1	1	1	1	1	1	1
	7	1	1	1	1	1	1	2.27e-13	0.88617	7.34939e-06	1	1	1	1	1	1	1
	8	1	1	1	1	0.00887782	0.771742	1	0.478007	2.82108e-07	1	1	1	1	1	1	1
	9	1	1	0.495767	1	1	0.245527	0.00012033	0.745161	2.32239e-05	1	0.779736	1	1	1	1	1
	10	1	1	0.0150138	1	1	0.663302	0.00764271	1	1.97992e-05	1	1	1	1	1	0.0106077	1
	11	0.4533	0.633456	0.114643	1	1	0.00200236	1.09e-05	1	1.97395e-05	1	1	1	1	1	1	1
	12	1	1	3.10949e-07	1	0.0110668	6.03338e-06	0.433949	1	4.04394e-08	1	1	1	1	0.192487	1	1
	13	1	1	0.00754942	1	1	1	1.69e-06	1	2.24637e-05	1	1	1	1	1	0.00712237	1
	14	1	1	0.0248464	1	0.00291544	1	0.990547	1	1.19149e-05	1	1	1	1	0.0425911	0.320336	1
	15	1	0.350354	0.00468751	1	1	1	9.09e-08	1	3.61041e-07	1	1	1	1	1	0.476284	1
	16	1	1	0.113714	1	1	1	4.66e-09	1	1.24623e-06	1	1	1	1	1	1	1
	17	1	1	0.688261	1	1	1	0.00024169	1	4.11298e-06	1	1	1	1	1	0.0489421	1
	18	1	1	3.41473e-06	1	1	1	6.92e-11	1	5.7894e-07	1	1	1	1	1	0.046765	1
	19	1	1	0.13269	1	1	0.00287971	1	1	3.95866e-06	1	1	1	1	1	0.0097358	1
	20	1	1	0.410505	1	0.0602672	1	2.35e-07	1	2.61286e-05	1	0.0176568	1	1	0.397193	0.000107	1
	Note: These sets were different for different tissues, please refer to Table S13 for the genes in each set for each tissue
